# Multiparent Recombinant Inbred lines crossed to a tester provide novel insights into sources of *cis* and *trans* regulation of gene expression

**DOI:** 10.1101/2025.06.07.658407

**Authors:** Fabio Marroni, Alison M Morse, Adalena V Nanni, Nadja Nolte, Patricka Williams-Simon, Luis Leon-Novelo, Rita M Graze, Paul Schmidt, Elizabeth King, Lauren M McIntyre

**Affiliations:** Department of Agricultural, Food, Environmental and Animal Sciences, University of Udine, Udine, 33100, Italy; Department of Molecular Genetics and Microbiology, University of Florida, Gainesville, FL 32611, USA; University of Florida Genetics Institute, University of Florida, Gainesville, FL 32611, USA; Department of Biotechnology and Systems Biology, National Institute of Biology, Ljubljana 1000, Slovenia; Jožef Stefan International Postgraduate School, Ljubljana 1000, Slovenia; Department of Biology, University of Pennsylvania, 433 S University Ave., 226 Leidy Laboratories, Philadelphia, PA 19104, USA; Department of Biostatistics and Data Science, University of Texas Health Science Center at Houston-School of Public Health, 1200 Pressler St. Suite E809, Houston, TX 77030, USA; Department of Biological Sciences, Auburn University, Auburn, AL 36849, USA; University of Pennsylvania, Department of Biology, 433 S University Avenue, Philadelphia, PA, 19104; Division of Biology, University of Missouri, 401 Tucker Hall, Columbia, MO 65211, USA

## Abstract

We propose crossing multi-parent recombinant-inbred-lines (RILs) to a common tester and measuring allele specific gene expression in the offspring. Testing whether allelic imbalance between two RIL x Tester crosses is equal, is a test of *cis* or *trans* depending on the RIL alleles compared. The study design also enables to separate two sources of *trans* variation, genetic and environmental, detected via interactions with *cis* effects. Examining these components of regulatory variation, we demonstrate this approach in a long-read RNA-seq experiment in female abdominal tissue at two time points in *Drosophila melanogaster*. Among the 40% of all loci that show evidence of genetic variation in *cis, trans* effects due to the environment are detectable in 31% of loci and *trans* effects due to genetic background are detectable in 19% of loci with little overlap in sources of *trans* variation. The loci identified in this study are associated with loci previously reported to exhibit genetic variation in gene expression in a range of tissues and large population samples, suggesting that there is consistent variation for genetic regulation of gene expression. We show that eleven loci in a QTL for thermotolerance, previously shown to differ in expression based on temperature, have evidence for regulation of gene expression regardless of the environment, including Cpr67B, a cuticular protein suggesting a potential functional role for standing variation in gene expression. This study provides a blueprint for efficiently identifying regulatory variation in gene expression, as the tester design maximizes *cis* variation and enables the efficient assessment of all pairs of RIL alleles relative to the tester, a much smaller study compared to the pairwise direct assessment.
