## Supplemental Table 1 for "Multiparent Recombinant Inbred lines crossed to a tester provide novel insights into sources of *cis* and *trans* regulation of gene expression"

### Sheet: QC metrics
sample	num_reads	num_mapped_reads	percent_mapped_reads	num_gene_ge1_read	num_gene_ge25_read	num_gene_ge50_read	num_gene_ge100_read
dm11037_01h_rep1	3187483	1468230	0.460624	10245	3341	1940	1087
dm11037_01h_rep2	2486787	1695495	0.681801	10334	3509	1976	1073
dm11037_01h_rep3	2839320	1764003	0.621277	10421	3827	2193	1180
dm11037_38d_rep1	6035029	5377140	0.890988	11230	7016	5222	3410
dm11037_38d_rep2	8828059	7746637	0.877502	11698	7594	6129	4290
dm11037_38d_rep3	5858760	4988084	0.851389	11496	7177	5390	3491
dm11255_01h_rep1	2860162	1439585	0.503323	9721	2301	1281	711
dm11255_01h_rep2	2537396	1975377	0.778506	10790	4669	2838	1550
dm11255_01h_rep3	3483894	2029333	0.58249	10605	4344	2545	1336
dm11255_38d_rep1	8636444	7068300	0.818427	11538	7479	5940	4100
dm11255_38d_rep2	11173777	10092610	0.903241	12005	8654	7706	6035
dm11255_38d_rep3	6533607	5183329	0.793333	11565	7207	5431	3523
dm12272_01h_rep1	3343397	2172066	0.649658	11054	5272	3375	1951
dm12272_01h_rep2	2957755	2049850	0.693043	11047	5175	3291	1854
dm12272_01h_rep3	1691418	1288346	0.761696	10638	4198	2498	1344
dm12272_38d_rep1	6656847	6118692	0.919158	11764	8204	6798	4714
dm12272_38d_rep2	6892768	6432150	0.933174	11533	7734	6227	4333
dm12272_38d_rep3	6436097	5497936	0.854234	11628	6938	5250	3485
dm12279_01h_rep1	2513049	298205	0.118663	8115	986	513	289
dm12279_01h_rep2	3421604	2542950	0.743204	10920	5128	3284	1870
dm12279_01h_rep3	1935693	1507029	0.778548	10296	3354	1930	1048
dm12279_38d_rep1	8874114	7676192	0.865009	11895	7815	6322	4379
dm12279_38d_rep2	10804868	9459825	0.875515	11990	8490	7303	5451
dm12279_38d_rep3	8012697	7337518	0.915736	11687	7560	5955	4159
