## Supplemental Table 2 for "Multiparent Recombinant Inbred lines crossed to a tester provide novel insights into sources of *cis* and *trans* regulation of gene expression"

### Sheet: TableS2
condition	Analyzable for ASE	AVERAGE Detected Genes (1 reads)	25 READS	50 READS	100 READS
dm11037_01h	1762	10333.3	3559	2036.33	1113.33
dm11037_38d	4937	11474.7	7262.33	5580.33	3730.33
dm11255_01h	1473	10372	3771.33	2221.33	1199
dm11255_38d	5057	11702.7	7780	6359	4552.67
dm12272_01h	2983	10913	4881.67	3054.67	1716.33
dm12272_38d	4838	11641.7	7625.33	6091.67	4177.33
dm12279_01h	496	9777	3156	1909	1069
dm12279_38d	5413	11857.3	7955	6526.67	4663
	3910.5	median
	3369.88	mean
