## Supplemental Table 3 for "Multiparent Recombinant Inbred lines crossed to a tester provide novel insights into sources of *cis* and *trans* regulation of gene expression"

### Sheet: putative thermotolerance
fbgn	symbol	secondary_FBgn_s_	annotation_ID	secondary_annotation_ID_s_	biological_process	goterm_biol_process	molecular_function	goterm_mol_function	cellular_component	goterm_cell_component
FBgn0000533	ea		CG4920		GO:0006508|GO:0007370|GO:0009950|GO:0009953|GO:0160032	proteolysis|ventral furrow formation|dorsal/ventral axis specification|dorsal/ventral pattern formation|Toll receptor ligand protein activation cascade	GO:0004252	serine-type endopeptidase activity	GO:0005615|GO:0098595	extracellular space|perivitelline space
FBgn0004387	Klp98A		CG5658		GO:0007018|GO:0045022|GO:0045056|GO:0045167|GO:0140024	microtubule-based movement|early endosome to late endosome transport|transcytosis|asymmetric protein localization involved in cell fate determination|plus-end-directed endosome transport along mitotic spindle midzone microtubule	GO:0005524|GO:0008017	ATP binding|microtubule binding|plus-end-directed microtubule motor activity|phosphatidylinositol-3-phosphate bin	GO:0005768|GO:0005769|GO:0005871|GO:0005874	endosome|early endosome|kinesin complex|microtubule
FBgn0011769	Fdx1	FBgn0062914	CG4205		GO:0045998|GO:0140647	positive regulation of ecdysteroid biosynthetic process|P450-containing electron transport chain	GO:0051536|GO:0051537	iron-sulfur cluster binding|2 iron, 2 sulfur cluster binding	GO:0005739	mitochondrion
FBgn0015577	alpha-Est9		CG1128				GO:0004104|GO:0106435	cholinesterase activity|carboxylesterase activity
FBgn0035983	CG4080		CG4080		GO:0000209|GO:0002495|GO:0006955	protein polyubiquitination|antigen processing and presentation of peptide antigen via MHC class II|immune response	GO:0008270|GO:0042287	zinc ion binding|MHC protein binding	GO:0005737|GO:0005764|GO:0031901|GO:0031902	cytoplasm|lysosome|early endosome membrane|late endosome membrane
FBgn0035985	Cpr67B		CG3672		GO:0040003	chitin-based cuticle development	GO:0008010	structural constituent of chitin-based larval cuticle	GO:0062129	chitin-based extracellular matrix
FBgn0039543	CROT		CG12428		GO:0006635	fatty acid beta-oxidation	GO:0008458	carnitine O-octanoyltransferase activity
FBgn0039656	CG11951		CG11951		GO:0006508|GO:0043171	proteolysis|peptide catabolic process	GO:0008237|GO:0008270	metallopeptidase activity|zinc ion binding|peptide binding|metalloaminopeptidase activity	GO:0005737	cytoplasm
FBgn0039719	CG15515	FBgn0047150	CG15515				GO:0008010	structural constituent of chitin-based larval cuticle	GO:0062129	chitin-based extracellular matrix
FBgn0086346	ALiX	FBgn0065037|FBgn0039541	CG12876		GO:0000281|GO:0030041|GO:0043162|GO:0046330|GO:0048133|GO:1990182	mitotic cytokinesis|actin filament polymerization|ubiquitin-dependent protein catabolic process via the multivesicular body sorting pathway|positive regulation of JNK cascade|male germ-line stem cell asymmetric division|exosomal secretion			GO:0005768|GO:0005813|GO:0030496|GO:0045171|GO:0070938	endosome|centrosome|midbody|intercellular bridge|contractile ring
FBgn0266579	tau	FBgn0051057|FBgn0039535|FBgn0063056|FBgn0051058|FBgn0039533|FBgn0063637|FBgn0085323	CG45110	CG31057	GO:0000226|GO:0031175|GO:0035149|GO:0060446|GO:0061541|GO:1901215	microtubule cytoskeleton organization|neuron projection development|lumen formation, open tracheal system|branching involved in open tracheal system development|rhabdomere morphogenesis|negative regulation of neuron death			GO:0005881|GO:0030424|GO:0030425|GO:0043005	cytoplasmic microtubule|axon|dendrite|neuron projection
