## Supplemental Table 5 for "Multiparent Recombinant Inbred lines crossed to a tester provide novel insights into sources of *cis* and *trans* regulation of gene expression"

### Sheet: Sheet1
Source	pvalue	OR	Study
H03 trans genotype	0.004	0.513	Wayne et al. 2007 (doi:10.1073/pnas.0705441104)
H03 trans environment	0.101	1.304	Wayne et al. 2007 (doi:10.1073/pnas.0705441104)
H03 cis	0.631	1.064	Wayne et al. 2007 (doi:10.1073/pnas.0705441104)
H01	0	1.621	Wayne et al. 2007 (doi:10.1073/pnas.0705441104)
H03 trans genotype	0.251	1.298	Genissel et al. 2008 (doi:10.1093/molbev/msm247)
H03 trans environment	1	0.976	Genissel et al. 2008 (doi:10.1093/molbev/msm247)
H03 cis	1	1.003	Genissel et al. 2008 (doi:10.1093/molbev/msm247)
H01	0.001	1.345	Genissel et al. 2008 (doi:10.1093/molbev/msm247)
H03 trans genotype	0.291	0.782	León-Novelo et al. 2018 (doi:10.1534/g3.117.300139)
H03 trans environment	0.286	0.796	León-Novelo et al. 2018 (doi:10.1534/g3.117.300139)
H03 cis	0.803	1.04	León-Novelo et al. 2018 (doi:10.1534/g3.117.300139)
H01	0	1.481	León-Novelo et al. 2018 (doi:10.1534/g3.117.300139)
H03 trans genotype	0.888	1.029	Graze et al. 2012 (doi:10.1093/molbev/msr318)
H03 trans environment	1	1.021	Graze et al. 2012 (doi:10.1093/molbev/msr318)
H03 cis	0.022	0.662	Graze et al. 2012 (doi:10.1093/molbev/msr318)
H01	0	0.677	Graze et al. 2012 (doi:10.1093/molbev/msr318)
